# SNPnexus COVID: Facilitating the analysis of COVID-19 host genetics

**DOI:** 10.1101/2020.12.18.423439

**Authors:** Jorge Oscanoa, Lavanya Sivapalan, Maryam Abdollahyan, Emanuela Gadaleta, Claude Chelala

## Abstract

The severe acute respiratory syndrome coronavirus 2 (SARS-CoV-2) pandemic has demanded an unprecedented scientific response, with researchers collaborating on a global scale to better understand how host genetics can influence susceptibility to coronavirus infection and the severity of COVID-19 symptoms. The number of projects directed towards sequencing patients’ genomes has increased rapidly during this time with the rate of data generation outpacing the resources available for analysis and biological interpretation of these datasets. SNPnexus COVID is a cutting-edge web-based analytical platform that allows researchers to analyse and interpret the functional implications of genetic variants in COVID-19 patient genomes and to prioritise those that demonstrate clinical utility for the prevention, management and/or treatment of COVID-19. Our resource links to diverse multifactorial datasets and information resources that would require substantial time and computational power to otherwise mine independently. This streamlines biological data interpretation and allows researchers to better understand the multidimensional characteristics of their data. Importantly, SNPnexus COVID is powered by the SNPnexus software and follows its intuitive infrastructure, which precludes the need for programmatic experience in its users.

SNPnexus COVID is freely available at https://www.snp-nexus.org/v4/covid/
