## Supplementary Table 1 for "SNPnexus COVID: Facilitating the analysis of COVID-19 host genetics"

### Sheet: STable 1
Supplementary Table 1. Overview of the functionalities and annotations available from SNPnexus COVID
Feature	Description	Results	Programming Languages	Output
Gene/Protein Consequences	Variants are mapped to their corresponding gene(s) in 4 major annotation systems (Ensembl, RefSeq, UCSC, CCDS) and a predicted consequence is reported (coding, Intronic, UTR, up/downstream). For coding variants, the system replaces the alternative allele in the coding sequence and computes the amino acid change.	File/patient-specific	Python / Javascript	Dynamic table Tab-separated text file and VCF file Interactive starburst and karyotype plots
Genotype/Tissue Expression	Variants are mapped to the dataset obtained from GTEx Analysis V8.	File/patient-specific	Python / Javascript	Dynamic table Tab-separated text file eQTL plot
Phenotype & Disease Association	For ClinVar and GWAS Catalogue, the SNPnexus COVID maps the variants to their associated phenotype. For the Human Phenotype Ontology, the association is on gene level. SNPnexus first maps variants to their corresponding gene and then matches the genes to their related phenotypes.	File/patient-specific	Python / Javascript	Dynamic table Tab-separated text file and VCF file (only ClinVar and GWAS) Drug-Target-Phenotype interaction network
Protein-Drug Associations	SNPnexus maps variants to their associated genes and UniProt proteins, and then retrieves drugs (DrugBank) that target these genes. In a second instance, the tool retrieves drugs that target human and viral proteins (and viral homologues) that interact with the original set of proteins.	File/patient-specific	Python / Javascript	Dynamic table Tab-separated text file Drug-Protein-Phenotype interaction network
Reactome Pathway Analysis	Variants are mapped to their corresponding gene. The genes reported in each dataset are linked to their associated biological pathway.	File/patient-specific	Python / Javascript	Dynamic table Tab-separated text file Interactive Voronoi
Protein deleterious effects	For non-synonymous single amino acid substitution, we provide the predicted effect on protein function based on the SIFT and PolyPhen predictions.	File/patient-specific	Python / Javascript	Dynamic table Tab-separated text file and VCF file Bar plot and karyotype plot
Population data	For known SNPs, the tool provides related genotypes and allele frequency retrieved from data provided by 1000 Genome, Hapmap, gnomAD Exomes, gnomAD Genomes.	File/patient-specific	Python / Javascript	Dynamic Table displaying gender-based frequencies Tab-separated text file and VCF file
Regulatory elements	Regulatory SNPs can be queried against any overlap with the following regulatory elements: miRBASE, CpG islands, TarBase, microRNAs / snoRNAs / scaRNAs, Ensembl Regulatory Build, ENCODE Project, Roadmap Epigenomics.	File/patient-specific	Python / Javascript	Dynamic table Tab-separated text file and VCF file
Conservation	The tool presents the estimated probability score that a variant belongs to a conserved region, based on the multiple alignments of 100 vertebrate species using phastCons method from the PHAST package. SNPnexus can also scan variants against conserved regions that are identified by GERP elements and displays the Rejected Substitution score of the element.	File/patient-specific	Python / Javascript	Dynamic table Tab-separated text file and VCF file
Non-coding scoring	In addition to SIFT and PolyPhen predictions for the deleterious effect of coding variants on protein functions, SNPnexus COVID also obtains the predicted functional impact of non-coding variants from CADD and FunSeq2.	File/patient-specific	Python / Javascript	Dynamic table Tab-separated text file and VCF file
Structural variations	SNPnexus checks for overlap with putative copy number variations (CNVs), such as gains/losses, insertions/deletions (InDels), duplications, inversions and complex types, determined from various methods, as annotated by the Database of Genomic Variants (DGV).	File/patient-specific	Python / Javascript	Dynamic table Tab-separated text file and VCF file
Visualisation	SNPnexus maps variants with traits associated from GWAS Catalogue, plotting the variant position with the p-Value of each trait in a Manhattan plot.	Cohort-wide	R {maftools}	Manhattan plot
Visualisation	SNPnexus COVID uses the maftools R package for visualisation and analysis of the variant set.	Cohort-wide	R {maftools}	MAFtools (multi-sample): summary, mutation, Transitions and transversions plot (TiTv), lolliplot MAFtools (single sample): summary plot
